# Scale- and genotype-dependent spatial concordance of *Mycobacterium bovis* in cattle and badgers

**DOI:** 10.64898/2026.10.01.756065

**Authors:** Assel Akhmetova, Liliana C. M. Salvador, Katarina Oravcova, Eleanor Presho, Carl McCormick, Suzan Thompson, Lorraine Wright, Fraser Menzies, Nigel Trimble, Roland Harwood, Rowland R. Kao, Adrian Allen, Theo Pepler, Robin Skuce

**Affiliations:** School of Animal and Comparative Biomedical Sciences, University of Arizona, Tucson, AZ, United States of America; School of Biodiversity, One Health and Veterinary Medicine, University of Glasgow, Glasgow, Scotland; Veterinary Sciences Division, Agri-Food and Biosciences Institute, Stormont, Belfast, Northern Ireland; Roslin Institute and School of Physics and Astronomy, University of Edinburgh, Edinburgh, Scotland; Robertson Centre for Biostatistics, University of Glasgow, Glasgow, Scotland; Veterinary Service and Animal Health Group, Department of Agriculture, Environment, and Rural Affairs (DAERA), Belfast, Northern Ireland

**Keywords:** mammalian tuberculosis, *Mycobacterium bovis*, genetic diversity, MLVA type, spatial distribution, kernel discriminant analysis

## Abstract

*Mycobacterium bovis* causes tuberculosis (TB) in cattle, badgers (*Meles meles*), other wildlife, and humans, posing major animal and public health challenges in Britain and Ireland. Shared genotypes between cattle and badgers have been reported at regional scales, but whether this concordance holds at finer spatial scales, where control interventions operate, and whether it varies by genotype combination, remains unknown. Resolving this is critical for interpreting cross-species transmission risk and designing targeted control measures. We analyzed 1,248 *M. bovis* isolates from cattle and badgers (Northern Ireland, 1986-2018), including samples from a small, densely sampled intervention research area, using Multi-Locus Variable Number of Tandem Repeats Analysis (MLVA) and kernel discriminant analysis (KDA) across multiple spatial scales (25-95% density contours). We identified 36 MLVA types with four shared between species and one (MLV06) endemic to the area. Spatial concordance varied by type combination and scale: MLVA004-MLVA297 showed strong, bidirectional, scale-robust concordance; MLVA006-MLVA297 was concordant only at fine spatial scales; MLVA004-MLVA006 showed weak, asymmetric concordance; and no concordance was detected when all three types were analysed together. Our findings reveal spatial concordance between shared *M. bovis* genotypes varied by genotype combination and scale, indicating genotype-specific dynamics within this multi-host system.
