## Supplementary Table 1 for "Scale- and genotype-dependent spatial concordance of *Mycobacterium bovis* in cattle and badgers"

### Sheet: TableS1
combination	kde_pct	n_badgers_total	n_cattle_total	n_badgers_by_genotype	n_cattle_by_genotype	rate_badger_to_cattle	pvalue_badger_to_cattle	rate_cattle_to_badger	pvalue_cattle_to_badger
6297	25	25	36	6 = 21; 297 = 4	6 = 29; 297 = 7	0.0833333	0.000999001	0	0.000999001
4297	50	9	52	4 = 3; 297 = 6	4 = 36; 297 = 16	0.153846	0.000999001	0	0.000999001
4,6	50	32	107	4 = 3; 6 = 29	4 = 36; 6 = 71	0.308411	0.00899101	0.125	0.667333
6297	50	34	88	6 = 29; 297 = 5	6 = 71; 297 = 17	0.170455	0.00799201	0	0.000999001
4297	75	15	76	4 = 6; 297 = 9	4 = 52; 297 = 24	0.171053	0.000999001	0.133333	0.000999001
4,6	75	42	164	4 = 5; 6 = 37	4 = 53; 6 = 111	0.310976	0.044955	0.142857	0.768232
6297	75	45	135	6 = 37; 297 = 8	6 = 111; 297 = 24	0.214815	0.681319	0.155556	0.002997
4,6,297	75	49	188	4 = 4; 6 = 37; 297 = 8	4 = 53; 6 = 111; 297 = 24	0.393617	0.000999001	0.244898	0.533467
4297	95	17	98	4 = 6; 297 = 11	4 = 68; 297 = 30	0.295918	0.000999001	0.294118	0.000999001
4,6	95	49	212	4 = 7; 6 = 42	4 = 67; 6 = 145	0.316038	0.255744	0.142857	0.692308
6297	95	52	175	6 = 42; 297 = 10	6 = 145; 297 = 30	0.205714	0.571429	0.192308	0.972028
4,6,297	95	57	243	4 = 5; 6 = 42; 297 = 10	4 = 68; 6 = 145; 297 = 30	0.432099	0.632368	0.280702	0.868132
